# Parallel molecular mechanisms underlie convergent evolution of the exaggerated snout phenotype in East African cichlids

**DOI:** 10.1101/2022.01.13.476207

**Authors:** Anna Duenser, Pooja Singh, Laurène Alicia Lecaudey, Christian Sturmbauer, Craig Albertson, Wolfgang Gessl, Ehsan Pashay Ahi

**Author notes:** Authors of Correspondence: Ehsan Pashay Ahi, Christian Sturmbauer.

## Abstract

Studying instances of convergent evolution of novel phenotypes can shed light on the evolutionary constraints that shape morphological diversity. Cichlid fishes from the East African Great Lakes are a prime model to investigate convergent adaptations. However, most studies on cichlid craniofacial morphologies have primarily considered bony structures, while soft tissue adaptations have been less intensely scrutinised. A rare example of an exaggerated soft tissue phenotype is the formation of a snout flap. This tissue flap develops from the upper lip and has evolved in only one cichlid genus from Lake Malawi and one genus from Lake Tanganyika. To investigate the molecular basis of snout flap convergence, we used mRNA sequencing to compare two species with snout flap (*Labeotropheus trewavasae* and *Ophthalmotilapia nasuta*) to their close relatives without snout flaps (*Tropheops tropheops* and *Ophthalmotilapia ventralis*) from Lake Tanganyika and Malawi. Our analysis revealed a greater complexity of differential gene expression patterns underlying the snout flap in the younger adaptive radiation of Lake Malawi than in the older Lake Tanganyika radiation. We identified 201 genes that were repeatedly differentially expressed between species with and without the snout flap in both lakes, suggesting that the pathway that gives rise to snout flaps is evolutionarily constrained, even though the flaps play very different functions in each species. The convergently expressed genes are involved in proline and hydroxyproline metabolism, which have been linked to human skin and facial deformities. Additionally, we also found enrichment for transcription factor binding sites upstream of differentially expressed genes such as members of the FOX transcription factor family, especially *foxf1* and *foxa2*, which also showed an increased expression in the flapped snout and are linked to nose morphogenesis in mammals, as well as *ap4* (tfap4), a transcription factor showing reduced expression in the flapped snout with an unknown role in the development of craniofacial soft tissues. As genes involved in cichlids snout flap development are associated with many human mid-line facial dysmorphologies, our findings imply a conservation of genes involved in mid-line patterning across vastly distant evolutionary lineages of vertebrates.

**Significance statement:** The study of the evolution of similar physical traits across taxa can give insight into the molecular architecture underlying shared phenotypes. This has mostly been studied in bony structures, while soft tissue traits have been less intensely covered. We investigated the exaggerated snout in cichlid species from Lake Malawi and Lake Tanganyika and found that many genes involved in the development of the snout flap are also associated with mid-line dysmorphologies in humans, implying a conservation across distant vertebrate lineages.
