## Supplementary File 1 for "Parallel molecular mechanisms underlie convergent evolution of the exaggerated snout phenotype in East African cichlids"

### Sheet: number of reads
Sample Name	M Seqs raw	M Seqs	% Aligned
Lt.1	8.6	6	0.802
Lt.2	15.8	11.1	0.799
Lt.3	9.9	6.9	0.763
Lt.4	6.7	4.6	0.765
Lt.5	8.5	5.4	0.785
On.1	12.6	8.2	0.777
On.2	9.1	6.1	0.793
On.3	8.5	5.4	0.795
On.4	13.4	9.3	0.767
On.5	10.5	6.7	0.753
Ov.1	11.1	7	0.756
Ov.2	13.9	9.6	0.623
Ov.3	9.5	5.9	0.763
Ov.4	9.1	6.5	0.772
Ov.5	12.1	8.3	0.763
Tt.1	12.3	8.7	0.762
Tt.2	8.6	5.9	0.769
Tt.3	7.8	5.5	0.759
Tt.4	9	6.6	0.754
Tt.5	10.5	7.7	0.75
