## Supplementary File 2 for "Parallel molecular mechanisms underlie convergent evolution of the exaggerated snout phenotype in East African cichlids"

### Sheet: shared_DGE_direction
unique_id	gene_id	ensembl	LM_log2FC	LM_padj	LT_log2FC	LT_padj	LMdirexpr	LTdirexpr	dir_safe	log2FC_dir	external_gene_name
MSTRG.10213|ENSONIG00000021343	MSTRG.10213	ENSONIG00000021343	2.746	1.97876e-21	1.60025	0.0470306	TRUE	TRUE	2	UP	cx43.4
MSTRG.10667|ENSONIG00000016053	MSTRG.10667	ENSONIG00000016053	1.1609	2.42617e-06	0.948278	0.0131401	TRUE	TRUE	2	UP	mid1
MSTRG.10675|ENSONIG00000042093	MSTRG.10675	ENSONIG00000042093	-0.803783	0.00195382	-1.21208	0.0162366	FALSE	FALSE	0	DOWN	NA
MSTRG.10798|ENSONIG00000014252	MSTRG.10798	ENSONIG00000014252	0.810417	0.0138615	0.789516	0.00123691	TRUE	TRUE	2	UP	me3
MSTRG.11197|ENSONIG00000013664	MSTRG.11197	ENSONIG00000013664	4.14496	3.37929e-05	1.86637	0.0255743	TRUE	TRUE	2	UP	tnfaip6
MSTRG.11434|ENSONIG00000010119	MSTRG.11434	ENSONIG00000010119	-24.3228	2.72217e-13	-12.0274	6.57627e-07	FALSE	FALSE	0	DOWN	ptprc
MSTRG.11651|ENSONIG00000031776	MSTRG.11651	ENSONIG00000031776	0.819924	0.00471622	0.798599	0.0202982	TRUE	TRUE	2	UP	MDFIC
MSTRG.11895|ENSONIG00000000002	MSTRG.11895	ENSONIG00000000002	0.610049	0.0187081	0.60493	0.0341995	TRUE	TRUE	2	UP	syt10
MSTRG.11897|ENSONIG00000000005	MSTRG.11897	ENSONIG00000000005	0.740068	0.00488702	0.949396	0.00688106	TRUE	TRUE	2	UP	ppp1r12a
MSTRG.12331|ENSONIG00000010978	MSTRG.12331	ENSONIG00000010978	3.92281	2.96956e-10	2.97381	0.000219822	TRUE	TRUE	2	UP	rgs4
MSTRG.1257|ENSONIG00000029776	MSTRG.1257	ENSONIG00000029776	2.41071	2.8566e-06	2.39999	0.00565547	TRUE	TRUE	2	UP	znf395a
MSTRG.12941|ENSONIG00000015623	MSTRG.12941	ENSONIG00000015623	1.56324	0.000433803	1.68075	0.0309792	TRUE	TRUE	2	UP	csrnp1a
MSTRG.12949|ENSONIG00000015650	MSTRG.12949	ENSONIG00000015650	1.29112	4.51808e-05	-28.0423	7.23501e-17	TRUE	FALSE	1	DIFF	NA
MSTRG.13012|ENSONIG00000028073	MSTRG.13012	ENSONIG00000028073	1.26384	0.000129136	1.48776	0.01827	TRUE	TRUE	2	UP	NA
MSTRG.133|ENSONIG00000015659	MSTRG.133	ENSONIG00000015659	-2.7404	4.55195e-08	-1.45281	0.0219601	FALSE	FALSE	0	DOWN	NA
MSTRG.13354|ENSONIG00000010049	MSTRG.13354	ENSONIG00000010049	-7.49691	3.67364e-18	-4.90009	0.0151668	FALSE	FALSE	0	DOWN	NA
MSTRG.13355|ENSONIG00000010049	MSTRG.13355	ENSONIG00000010049	-4.32653	1.84891e-08	-4.87809	0.00018846	FALSE	FALSE	0	DOWN	NA
MSTRG.13356|ENSONIG00000010049	MSTRG.13356	ENSONIG00000010049	-3.87716	0.000330797	-5.51592	0.00532559	FALSE	FALSE	0	DOWN	NA
MSTRG.13474|ENSONIG00000009639	MSTRG.13474	ENSONIG00000009639	-1.56208	0.00656108	-1.77	0.0058034	FALSE	FALSE	0	DOWN	dusp22b
MSTRG.13611|ENSONIG00000009194	MSTRG.13611	ENSONIG00000009194	3.37754	1.95982e-05	0.871506	0.0200251	TRUE	TRUE	2	UP	colec12
MSTRG.1362	MSTRG.1362	MSTRG.1362	0.816295	0.0388924	3.81731	7.19093e-05	TRUE	TRUE	2	UP	NA
MSTRG.14537|ENSONIG00000035400	MSTRG.14537	ENSONIG00000035400	2.67965	3.0135e-05	3.12062	0.0071372	TRUE	TRUE	2	UP	egln3
MSTRG.14577|ENSONIG00000012417	MSTRG.14577	ENSONIG00000012417	-0.798102	0.0110321	-1.22689	2.48941e-07	FALSE	FALSE	0	DOWN	ckba
MSTRG.14877|ENSONIG00000020129	MSTRG.14877	ENSONIG00000020129	-1.29637	0.00814302	2.0009	0.0226337	FALSE	TRUE	1	DIFF	NA
MSTRG.15380|ENSONIG00000019584	MSTRG.15380	ENSONIG00000019584	1.32814	0.000248509	1.50302	0.00265417	TRUE	TRUE	2	UP	pacs2
MSTRG.15531|ENSONIG00000008136	MSTRG.15531	ENSONIG00000008136	2.61229	0.00014174	2.08709	0.0106846	TRUE	TRUE	2	UP	foxa2
MSTRG.16096|ENSONIG00000031009	MSTRG.16096	ENSONIG00000031009	-4.53895	4.57735e-12	-3.16122	1.56202e-05	FALSE	FALSE	0	DOWN	tnmd
MSTRG.16134|ENSONIG00000002645	MSTRG.16134	ENSONIG00000002645	-7.03446	0.000300328	-2.45233	0.00327224	FALSE	FALSE	0	DOWN	arl13a
MSTRG.16505|ENSONIG00000035305	MSTRG.16505	ENSONIG00000035305	1.22708	2.38015e-05	0.762601	0.0401044	TRUE	TRUE	2	UP	NA
MSTRG.1661|ENSONIG00000033236	MSTRG.1661	ENSONIG00000033236	0.95468	0.00284502	0.831798	0.0151363	TRUE	TRUE	2	UP	mpp1
MSTRG.16765|ENSONIG00000015904	MSTRG.16765	ENSONIG00000015904	-2.38993	0.000478591	-1.48669	0.00104953	FALSE	FALSE	0	DOWN	acsl1b
MSTRG.17149|ENSONIG00000016561	MSTRG.17149	ENSONIG00000016561	-1.08411	0.0173549	2.67758	0.01827	FALSE	TRUE	1	DIFF	igfbp6b
MSTRG.17350|ENSONIG00000016820	MSTRG.17350	ENSONIG00000016820	0.537904	0.0163459	0.757103	0.00154945	TRUE	TRUE	2	UP	plp2
MSTRG.17465|ENSONIG00000038637	MSTRG.17465	ENSONIG00000038637	-5.46729	1.7493e-05	-2.10597	0.0161738	FALSE	FALSE	0	DOWN	cdh26.2
MSTRG.17466|ENSONIG00000041254	MSTRG.17466	ENSONIG00000041254	-4.55493	0.0419792	-2.08653	0.0236366	FALSE	FALSE	0	DOWN	NA
MSTRG.17551|ENSONIG00000017336	MSTRG.17551	ENSONIG00000017336	0.884317	0.000160405	1.18661	0.00990857	TRUE	TRUE	2	UP	slc6a6b
MSTRG.1775|ENSONIG00000004269	MSTRG.1775	ENSONIG00000004269	-2.59119	0.000627617	-2.10315	0.00730963	FALSE	FALSE	0	DOWN	trpc2b
MSTRG.17854|ENSONIG00000038280	MSTRG.17854	ENSONIG00000038280	0.691844	0.0447791	0.845718	0.0291982	TRUE	TRUE	2	UP	NA
MSTRG.18040|ENSONIG00000001693	MSTRG.18040	ENSONIG00000001693	23.52	1.85434e-12	-24.7614	4.33829e-13	TRUE	FALSE	1	DIFF	arih2
MSTRG.18126|ENSONIG00000009327	MSTRG.18126	ENSONIG00000009327	1.29191	6.53856e-05	0.857335	0.0172268	TRUE	TRUE	2	UP	vwa1
MSTRG.18208|ENSONIG00000009147	MSTRG.18208	ENSONIG00000009147	1.67241	0.00191715	3.12609	1.0325e-07	TRUE	TRUE	2	UP	plxnb1a
MSTRG.18498|ENSONIG00000030847	MSTRG.18498	ENSONIG00000030847	-8.59777	1.26017e-05	9.11815	0.0305177	FALSE	TRUE	1	DIFF	NA
MSTRG.18920|ENSONIG00000013830	MSTRG.18920	ENSONIG00000013830	0.716351	0.000600226	0.523538	0.00176175	TRUE	TRUE	2	UP	nudcd1
MSTRG.18939|ENSONIG00000013779	MSTRG.18939	ENSONIG00000013779	2.02446	0.00614492	1.86131	0.0315353	TRUE	TRUE	2	UP	NA
MSTRG.19167|ENSONIG00000031982	MSTRG.19167	ENSONIG00000031982	1.63434	0.000453527	1.13777	0.00240798	TRUE	TRUE	2	UP	s100a10a
MSTRG.19171|ENSONIG00000028947	MSTRG.19171	ENSONIG00000028947	1.8366	0.0037502	1.83698	0.00166278	TRUE	TRUE	2	UP	NA
MSTRG.19332|ENSONIG00000002499	MSTRG.19332	ENSONIG00000002499	-1.15582	0.00501951	-9.69835	1.76329e-20	FALSE	FALSE	0	DOWN	grinaa
MSTRG.19362|ENSONIG00000002394	MSTRG.19362	ENSONIG00000002394	0.939351	0.0497448	0.959349	0.047796	TRUE	TRUE	2	UP	TINAGL1
MSTRG.19447|ENSONIG00000010871	MSTRG.19447	ENSONIG00000010871	-3.36627	7.92731e-11	-1.65345	0.0459952	FALSE	FALSE	0	DOWN	NA
MSTRG.19511|ENSONIG00000029807	MSTRG.19511	ENSONIG00000029807	-1.03362	0.0241842	-2.82637	0.00252616	FALSE	FALSE	0	DOWN	hoxa13
MSTRG.19700|ENSONIG00000007640	MSTRG.19700	ENSONIG00000007640	-6.99939	0.000672571	-2.51057	0.0014575	FALSE	FALSE	0	DOWN	NA
MSTRG.19802|ENSONIG00000039519	MSTRG.19802	ENSONIG00000039519	0.99633	1.15096e-06	0.562259	0.00215978	TRUE	TRUE	2	UP	s100a14
MSTRG.19853	MSTRG.19853	MSTRG.19853	3.83931	1.69458e-05	2.06297	0.00783052	TRUE	TRUE	2	UP	NA
MSTRG.19854	MSTRG.19854	MSTRG.19854	6.4281	0.000667211	2.12242	0.00345586	TRUE	TRUE	2	UP	NA
MSTRG.2030|ENSONIG00000012624	MSTRG.2030	ENSONIG00000012624	-1.16024	7.3805e-06	-1.16854	0.0488936	FALSE	FALSE	0	DOWN	sparta
MSTRG.20342|ENSONIG00000000948	MSTRG.20342	ENSONIG00000000948	-1.82795	0.00310668	-2.98048	0.0291741	FALSE	FALSE	0	DOWN	NA
MSTRG.20477	MSTRG.20477	MSTRG.20477	-1.42624	0.00204328	-6.71977	3.59359e-09	FALSE	FALSE	0	DOWN	NA
MSTRG.20477|ENSONIG00000010313	MSTRG.20477	ENSONIG00000010313	-1.53554	0.003551	-8.35084	4.33829e-13	FALSE	FALSE	0	DOWN	NA
MSTRG.20525|ENSONIG00000041277	MSTRG.20525	ENSONIG00000041277	-3.03808	0.0144496	2.40225	0.00258342	FALSE	TRUE	1	DIFF	NA
MSTRG.20971|ENSONIG00000019257	MSTRG.20971	ENSONIG00000019257	-25.774	6.94723e-15	1.06523	0.039372	FALSE	TRUE	1	DIFF	tgfbr3
MSTRG.20989|ENSONIG00000019284	MSTRG.20989	ENSONIG00000019284	1.01978	0.0374669	7.86986	0.000772834	TRUE	TRUE	2	UP	zgc:103559
MSTRG.21163|ENSONIG00000003195	MSTRG.21163	ENSONIG00000003195	2.14275	5.21225e-05	2.12876	0.00439936	TRUE	TRUE	2	UP	tmem45a
MSTRG.21334|ENSONIG00000042731	MSTRG.21334	ENSONIG00000042731	-1.00283	0.0144088	-1.4739	0.00184133	FALSE	FALSE	0	DOWN	NA
MSTRG.21403|ENSONIG00000002404	MSTRG.21403	ENSONIG00000002404	-3.99461	0.00116632	-3.00128	0.0407868	FALSE	FALSE	0	DOWN	fgf22
MSTRG.21783|ENSONIG00000035663	MSTRG.21783	ENSONIG00000035663	-2.19307	0.0478786	5.10536	0.00437694	FALSE	TRUE	1	DIFF	NA
MSTRG.21790|ENSONIG00000002065	MSTRG.21790	ENSONIG00000002065	22.1536	4.31174e-11	-23.4595	1.00886e-11	TRUE	FALSE	1	DIFF	rab1ba
MSTRG.22070|ENSONIG00000033691	MSTRG.22070	ENSONIG00000033691	-1.1113	4.51312e-07	-1.40449	0.00044804	FALSE	FALSE	0	DOWN	NA
MSTRG.22221|ENSONIG00000032327	MSTRG.22221	ENSONIG00000032327	-2.07793	0.013256	-1.64658	0.00494711	FALSE	FALSE	0	DOWN	NA
MSTRG.22256|ENSONIG00000018968	MSTRG.22256	ENSONIG00000018968	0.998083	1.68568e-07	0.912723	0.00281136	TRUE	TRUE	2	UP	capgb
MSTRG.22393|ENSONIG00000009281	MSTRG.22393	ENSONIG00000009281	0.912656	0.00701328	-1.26071	4.85801e-05	TRUE	FALSE	1	DIFF	rbpjb
MSTRG.2242|ENSONIG00000008377	MSTRG.2242	ENSONIG00000008377	1.22779	4.97355e-06	1.48286	0.0190076	TRUE	TRUE	2	UP	p4ha2
MSTRG.22642|ENSONIG00000033059	MSTRG.22642	ENSONIG00000033059	6.07368	0.000622413	-4.72592	0.00410397	TRUE	FALSE	1	DIFF	NA
MSTRG.22882	MSTRG.22882	MSTRG.22882	12.6313	1.89409e-22	-4.98647	0.0130187	TRUE	FALSE	1	DIFF	NA
MSTRG.23115|ENSONIG00000007439	MSTRG.23115	ENSONIG00000007439	-6.01469	0.0491091	-3.82415	0.00948721	FALSE	FALSE	0	DOWN	NA
MSTRG.23161|ENSONIG00000024911	MSTRG.23161	ENSONIG00000024911	-6.73508	1.57468e-07	-4.25469	0.0117437	FALSE	FALSE	0	DOWN	NA
MSTRG.24180|ENSONIG00000017326	MSTRG.24180	ENSONIG00000017326	-1.35157	3.09824e-05	-0.722586	0.0364959	FALSE	FALSE	0	DOWN	NA
MSTRG.2455|ENSONIG00000016451	MSTRG.2455	ENSONIG00000016451	5.9205	6.02428e-06	6.81049	6.91919e-07	TRUE	TRUE	2	UP	GALNT10
MSTRG.24642|ENSONIG00000041547	MSTRG.24642	ENSONIG00000041547	-1.24924	0.009237	-1.24687	4.40682e-05	FALSE	FALSE	0	DOWN	NA
MSTRG.24818|ENSONIG00000041440	MSTRG.24818	ENSONIG00000041440	2.67931	0.00286297	5.10179	1.86626e-07	TRUE	TRUE	2	UP	NA
MSTRG.24873|ENSONIG00000029713	MSTRG.24873	ENSONIG00000029713	3.62787	0.0416114	5.22606	0.000206771	TRUE	TRUE	2	UP	NA
MSTRG.24957|ENSONIG00000029041	MSTRG.24957	ENSONIG00000029041	-9.54645	0.00195103	25.6919	4.96391e-14	FALSE	TRUE	1	DIFF	NA
MSTRG.2499|ENSONIG00000039943	MSTRG.2499	ENSONIG00000039943	4.61541	0.0335093	5.06602	0.0014575	TRUE	TRUE	2	UP	NA
MSTRG.25286|ENSONIG00000038474	MSTRG.25286	ENSONIG00000038474	-1.92614	0.0415581	4.64467	0.0169145	FALSE	TRUE	1	DIFF	NA
MSTRG.25351|ENSONIG00000042823	MSTRG.25351	ENSONIG00000042823	-6.67716	5.8232e-09	-7.01031	6.05408e-08	FALSE	FALSE	0	DOWN	NA
MSTRG.25621|ENSONIG00000037604	MSTRG.25621	ENSONIG00000037604	-1.01786	0.000394349	-8.08733	0.000612023	FALSE	FALSE	0	DOWN	NA
MSTRG.26033|ENSONIG00000039133	MSTRG.26033	ENSONIG00000039133	-2.48665	0.000149297	-1.80432	0.0230381	FALSE	FALSE	0	DOWN	tspan35
MSTRG.26100|ENSONIG00000008223	MSTRG.26100	ENSONIG00000008223	0.604659	0.00652899	0.531234	0.00591925	TRUE	TRUE	2	UP	si:dkeyp-69e1.8
MSTRG.26381|ENSONIG00000019407	MSTRG.26381	ENSONIG00000019407	-2.51656	9.09657e-05	-1.74929	0.0258479	FALSE	FALSE	0	DOWN	gdpd3a
MSTRG.26387|ENSONIG00000019404	MSTRG.26387	ENSONIG00000019404	-0.64299	0.0126166	-0.674711	0.0318756	FALSE	FALSE	0	DOWN	ATP6V0C
MSTRG.26479|ENSONIG00000008899	MSTRG.26479	ENSONIG00000008899	-3.98637	0.00807881	-4.57929	0.0101844	FALSE	FALSE	0	DOWN	NA
MSTRG.26519|ENSONIG00000002203	MSTRG.26519	ENSONIG00000002203	3.39323	0.0117094	-9.9451	0.0133739	TRUE	FALSE	1	DIFF	NA
MSTRG.26555|ENSONIG00000002268	MSTRG.26555	ENSONIG00000002268	0.71419	0.000506921	-0.395275	0.00990857	TRUE	FALSE	1	DIFF	aimp2
MSTRG.26661|ENSONIG00000017113	MSTRG.26661	ENSONIG00000017113	-3.3693	0.0132893	-3.77997	0.00993937	FALSE	FALSE	0	DOWN	NA
MSTRG.26665|ENSONIG00000017112	MSTRG.26665	ENSONIG00000017112	-2.13106	1.10055e-05	-3.7171	0.00529978	FALSE	FALSE	0	DOWN	NA
MSTRG.26727|ENSONIG00000005302	MSTRG.26727	ENSONIG00000005302	-2.90736	0.0453525	-2.23755	0.0427741	FALSE	FALSE	0	DOWN	NA
MSTRG.27356|ENSONIG00000028139	MSTRG.27356	ENSONIG00000028139	5.35779	5.95236e-13	3.38747	0.000233424	TRUE	TRUE	2	UP	NA
MSTRG.27385|ENSONIG00000009302	MSTRG.27385	ENSONIG00000009302	-3.24116	1.11511e-27	-2.54915	0.00142759	FALSE	FALSE	0	DOWN	krtt1c19e
MSTRG.27896|ENSONIG00000014806	MSTRG.27896	ENSONIG00000014806	-6.74859	6.8376e-08	-2.80539	0.0475937	FALSE	FALSE	0	DOWN	V1R1
MSTRG.28122|ENSONIG00000004224	MSTRG.28122	ENSONIG00000004224	-0.721895	0.00261796	-22.3738	1.00293e-10	FALSE	FALSE	0	DOWN	srsf3a
MSTRG.28195|ENSONIG00000003968	MSTRG.28195	ENSONIG00000003968	-5.5204	3.74875e-05	-2.75455	0.00175391	FALSE	FALSE	0	DOWN	zmynd10
MSTRG.28198|ENSONIG00000037678	MSTRG.28198	ENSONIG00000037678	1.06344	0.00017559	2.09156	5.24187e-10	TRUE	TRUE	2	UP	hemk1
MSTRG.28459|ENSONIG00000019080	MSTRG.28459	ENSONIG00000019080	1.01776	0.0232702	2.13415	0.0267253	TRUE	TRUE	2	UP	NA
MSTRG.28743|ENSONIG00000020358	MSTRG.28743	ENSONIG00000020358	-8.1938	2.17756e-05	6.81318	1.76112e-05	FALSE	TRUE	1	DIFF	slc2a9l1
MSTRG.28878|ENSONIG00000020260	MSTRG.28878	ENSONIG00000020260	-3.56835	0.000250544	-1.18587	0.0425541	FALSE	FALSE	0	DOWN	cntn3b
MSTRG.28887|ENSONIG00000020259	MSTRG.28887	ENSONIG00000020259	0.970285	6.00448e-06	-1.10308	0.0165832	TRUE	FALSE	1	DIFF	chl1b
MSTRG.28926|ENSONIG00000041985	MSTRG.28926	ENSONIG00000041985	-2.95145	0.0471034	-1.78158	0.0114161	FALSE	FALSE	0	DOWN	NA
MSTRG.29382|ENSONIG00000000268	MSTRG.29382	ENSONIG00000000268	0.699118	1.21665e-08	0.449125	0.0421064	TRUE	TRUE	2	UP	GOT1
MSTRG.29765|ENSONIG00000010070	MSTRG.29765	ENSONIG00000010070	-1.83033	1.01617e-06	-1.01489	0.0262005	FALSE	FALSE	0	DOWN	limch1a
MSTRG.29821|ENSONIG00000017463	MSTRG.29821	ENSONIG00000017463	2.08685	0.000642449	1.13824	0.0180945	TRUE	TRUE	2	UP	coro2a
MSTRG.29989|ENSONIG00000039494	MSTRG.29989	ENSONIG00000039494	2.30934	0.00219837	1.32099	0.018632	TRUE	TRUE	2	UP	ugdh
MSTRG.30366|ENSONIG00000031535	MSTRG.30366	ENSONIG00000031535	0.826507	0.000108804	1.21798	0.0257547	TRUE	TRUE	2	UP	pgam1
MSTRG.30473|ENSONIG00000018807	MSTRG.30473	ENSONIG00000018807	1.78543	3.54243e-06	1.85678	2.22995e-05	TRUE	TRUE	2	UP	si:ch211-156l18.7
MSTRG.30508|ENSONIG00000018859	MSTRG.30508	ENSONIG00000018859	-3.66827	0.013191	-2.2794	0.00756042	FALSE	FALSE	0	DOWN	tmc5
MSTRG.30627|ENSONIG00000036108	MSTRG.30627	ENSONIG00000036108	-2.07302	7.69048e-09	4.81029	0.00327224	FALSE	TRUE	1	DIFF	NA
MSTRG.30868|ENSONIG00000018207	MSTRG.30868	ENSONIG00000018207	-4.15983	1.16633e-16	-1.37564	9.60633e-05	FALSE	FALSE	0	DOWN	NA
MSTRG.31031|ENSONIG00000032071	MSTRG.31031	ENSONIG00000032071	1.56973	0.0105823	2.70509	2.09149e-05	TRUE	TRUE	2	UP	NA
MSTRG.31102|ENSONIG00000035964	MSTRG.31102	ENSONIG00000035964	-2.93623	3.64453e-07	-1.94038	0.0255743	FALSE	FALSE	0	DOWN	NA
MSTRG.31117|ENSONIG00000010877	MSTRG.31117	ENSONIG00000010877	-2.58759	1.85619e-10	-1.66563	0.0401044	FALSE	FALSE	0	DOWN	NA
MSTRG.31332|ENSONIG00000011544	MSTRG.31332	ENSONIG00000011544	1.13212	0.0361091	1.51294	0.00243303	TRUE	TRUE	2	UP	NA
MSTRG.31345|ENSONIG00000031888	MSTRG.31345	ENSONIG00000031888	-1.76111	1.52547e-06	1.74181	0.0273133	FALSE	TRUE	1	DIFF	NA
MSTRG.31722|ENSONIG00000000212	MSTRG.31722	ENSONIG00000000212	1.43641	0.0001388	0.777544	0.00689734	TRUE	TRUE	2	UP	NA
MSTRG.31770|ENSONIG00000013969	MSTRG.31770	ENSONIG00000013969	-1.50394	0.00568551	-1.24196	0.00296971	FALSE	FALSE	0	DOWN	prodha
MSTRG.31811|ENSONIG00000003465	MSTRG.31811	ENSONIG00000003465	0.760566	0.00626499	0.886818	0.0456728	TRUE	TRUE	2	UP	anxa4
MSTRG.32637|ENSONIG00000012852	MSTRG.32637	ENSONIG00000012852	-0.990006	0.0025744	0.800416	0.0425285	FALSE	TRUE	1	DIFF	ptpn9a
MSTRG.32857|ENSONIG00000008315	MSTRG.32857	ENSONIG00000008315	0.727249	0.000298987	0.918835	0.0180279	TRUE	TRUE	2	UP	myo5ab
MSTRG.33085|ENSONIG00000028951	MSTRG.33085	ENSONIG00000028951	-0.828296	0.0340892	-1.75475	0.0131979	FALSE	FALSE	0	DOWN	si:ch1073-390k14.1
MSTRG.33088|ENSONIG00000014986	MSTRG.33088	ENSONIG00000014986	-2.59048	1.1103e-06	-1.08933	0.0227658	FALSE	FALSE	0	DOWN	si:ch211-233h19.2
MSTRG.33399|ENSONIG00000010323	MSTRG.33399	ENSONIG00000010323	1.33551	0.00397119	1.37133	0.0240102	TRUE	TRUE	2	UP	slc25a18
MSTRG.33478|ENSONIG00000028806	MSTRG.33478	ENSONIG00000028806	-3.56138	0.0478303	-2.90297	0.00278313	FALSE	FALSE	0	DOWN	NA
MSTRG.33482|ENSONIG00000021285	MSTRG.33482	ENSONIG00000021285	0.934339	0.0267917	-1.22046	0.0339141	TRUE	FALSE	1	DIFF	CXorf56
MSTRG.33581|ENSONIG00000019069	MSTRG.33581	ENSONIG00000019069	-3.72214	0.0197166	-3.7136	2.65066e-06	FALSE	FALSE	0	DOWN	NA
MSTRG.3361|ENSONIG00000002916	MSTRG.3361	ENSONIG00000002916	-0.929436	0.000102131	0.834551	0.00305651	FALSE	TRUE	1	DIFF	plekha8
MSTRG.33634|ENSONIG00000019118	MSTRG.33634	ENSONIG00000019118	-0.945443	0.0130876	1.513	0.0014575	FALSE	TRUE	1	DIFF	NA
MSTRG.33909|ENSONIG00000007990	MSTRG.33909	ENSONIG00000007990	-3.19272	0.0148259	-2.4782	0.0352692	FALSE	FALSE	0	DOWN	ttyh2
MSTRG.33923|ENSONIG00000008022	MSTRG.33923	ENSONIG00000008022	3.25357	2.2077e-05	-6.22328	7.06092e-07	TRUE	FALSE	1	DIFF	NA
MSTRG.34181	MSTRG.34181	MSTRG.34181	-5.01104	0.0205843	-4.54827	0.00867212	FALSE	FALSE	0	DOWN	NA
MSTRG.34185|ENSONIG00000016477	MSTRG.34185	ENSONIG00000016477	-10.0444	1.99443e-18	-4.53647	0.000315701	FALSE	FALSE	0	DOWN	NA
MSTRG.34188|ENSONIG00000028852	MSTRG.34188	ENSONIG00000028852	-5.62826	0.000143107	-5.0841	0.00363699	FALSE	FALSE	0	DOWN	NA
MSTRG.34189|ENSONIG00000028852	MSTRG.34189	ENSONIG00000028852	-9.46278	2.06871e-13	-7.17643	2.53332e-05	FALSE	FALSE	0	DOWN	NA
MSTRG.34191|ENSONIG00000028852	MSTRG.34191	ENSONIG00000028852	-8.54753	1.44393e-12	-4.12145	0.000355105	FALSE	FALSE	0	DOWN	NA
MSTRG.34194|ENSONIG00000016477	MSTRG.34194	ENSONIG00000016477	-7.60218	8.74718e-08	-4.3204	0.00616096	FALSE	FALSE	0	DOWN	NA
MSTRG.34197|ENSONIG00000016477	MSTRG.34197	ENSONIG00000016477	-8.12194	5.88323e-09	-6.73748	0.00784193	FALSE	FALSE	0	DOWN	NA
MSTRG.34198	MSTRG.34198	MSTRG.34198	-6.75646	1.79136e-06	-4.34794	0.00828143	FALSE	FALSE	0	DOWN	NA
MSTRG.34199	MSTRG.34199	MSTRG.34199	-6.46992	4.65131e-06	-5.52961	0.0025876	FALSE	FALSE	0	DOWN	NA
MSTRG.34254|ENSONIG00000029709	MSTRG.34254	ENSONIG00000029709	21.9931	6.18026e-11	-24.0865	2.30363e-12	TRUE	FALSE	1	DIFF	zgc:56095
MSTRG.34357|ENSONIG00000019975	MSTRG.34357	ENSONIG00000019975	0.371172	0.035236	0.69696	0.0402479	TRUE	TRUE	2	UP	h3f3d
MSTRG.34434|ENSONIG00000019847	MSTRG.34434	ENSONIG00000019847	0.73633	0.0008002	0.659093	0.0294446	TRUE	TRUE	2	UP	RAC1
MSTRG.34964|ENSONIG00000028255	MSTRG.34964	ENSONIG00000028255	-1.77137	8.77336e-08	-0.717064	0.0165964	FALSE	FALSE	0	DOWN	NA
MSTRG.35042|ENSONIG00000041626	MSTRG.35042	ENSONIG00000041626	-2.6085	5.33574e-06	-1.55079	0.00490394	FALSE	FALSE	0	DOWN	NA
MSTRG.35212|ENSONIG00000030010	MSTRG.35212	ENSONIG00000030010	-3.44363	7.10524e-25	-1.47067	0.00990857	FALSE	FALSE	0	DOWN	NA
MSTRG.35598|ENSONIG00000014206	MSTRG.35598	ENSONIG00000014206	-4.88934	0.0198024	-2.34983	0.0490838	FALSE	FALSE	0	DOWN	ppp1r42
MSTRG.35628|ENSONIG00000014314	MSTRG.35628	ENSONIG00000014314	1.79633	0.0417209	2.82236	0.0446485	TRUE	TRUE	2	UP	pi15
MSTRG.35794|ENSONIG00000017964	MSTRG.35794	ENSONIG00000017964	1.35616	0.000781675	1.29914	0.00216268	TRUE	TRUE	2	UP	NA
MSTRG.35946	MSTRG.35946	MSTRG.35946	-1.50933	0.00115799	-1.21538	0.00122545	FALSE	FALSE	0	DOWN	NA
MSTRG.36393|ENSONIG00000038136	MSTRG.36393	ENSONIG00000038136	-1.53309	0.0206719	-3.6408	2.23795e-13	FALSE	FALSE	0	DOWN	NA
MSTRG.36395|ENSONIG00000038136	MSTRG.36395	ENSONIG00000038136	-1.22298	0.00015118	-2.42887	0.0169145	FALSE	FALSE	0	DOWN	NA
MSTRG.3694|ENSONIG00000012975	MSTRG.3694	ENSONIG00000012975	0.547585	0.0327464	1.72452	0.0014081	TRUE	TRUE	2	UP	tpi1b
MSTRG.37937	MSTRG.37937	MSTRG.37937	0.995052	0.00399861	-0.979788	0.0478404	TRUE	FALSE	1	DIFF	NA
MSTRG.3873|ENSONIG00000016302	MSTRG.3873	ENSONIG00000016302	1.41537	0.0031778	1.88563	0.0149923	TRUE	TRUE	2	UP	rspo1
MSTRG.38785	MSTRG.38785	MSTRG.38785	-5.04637	0.000645755	-6.2603	0.0198661	FALSE	FALSE	0	DOWN	NA
MSTRG.3952|ENSONIG00000001494	MSTRG.3952	ENSONIG00000001494	-1.5589	0.00492015	5.87674	0.0179664	FALSE	TRUE	1	DIFF	ccne2
MSTRG.4132|ENSONIG00000031928	MSTRG.4132	ENSONIG00000031928	3.09937	1.26211e-22	3.70411	0.0134548	TRUE	TRUE	2	UP	NA
MSTRG.4197|ENSONIG00000002257	MSTRG.4197	ENSONIG00000002257	-1.48558	0.0057798	-1.23111	0.0223662	FALSE	FALSE	0	DOWN	tspan13a
MSTRG.4733|ENSONIG00000009607	MSTRG.4733	ENSONIG00000009607	-1.78516	5.07642e-06	-1.58193	0.00360495	FALSE	FALSE	0	DOWN	ggt5a
MSTRG.4774|ENSONIG00000010878	MSTRG.4774	ENSONIG00000010878	1.20893	1.02712e-05	0.817593	0.015076	TRUE	TRUE	2	UP	vgll4l
MSTRG.4833|ENSONIG00000010680	MSTRG.4833	ENSONIG00000010680	-3.79653	3.5115e-05	-4.15009	2.81954e-06	FALSE	FALSE	0	DOWN	NA
MSTRG.493|ENSONIG00000033569	MSTRG.493	ENSONIG00000033569	-3.06235	0.0291428	-2.00812	0.0146402	FALSE	FALSE	0	DOWN	NA
MSTRG.5174|ENSONIG00000014889	MSTRG.5174	ENSONIG00000014889	-2.75631	2.93644e-07	-1.89037	0.0456887	FALSE	FALSE	0	DOWN	NA
MSTRG.5347|ENSONIG00000014471	MSTRG.5347	ENSONIG00000014471	-3.00382	0.000203161	-3.04131	0.0347276	FALSE	FALSE	0	DOWN	spef2
MSTRG.550|ENSONIG00000003194	MSTRG.550	ENSONIG00000003194	2.88022	2.58849e-05	3.35873	0.0283728	TRUE	TRUE	2	UP	adprhl1
MSTRG.5705	MSTRG.5705	MSTRG.5705	1.34021	0.0111991	-2.02587	2.6563e-09	TRUE	FALSE	1	DIFF	NA
MSTRG.5932|ENSONIG00000000572	MSTRG.5932	ENSONIG00000000572	-0.495328	3.59448e-05	-10.4702	0.00859563	FALSE	FALSE	0	DOWN	NA
MSTRG.5958|ENSONIG00000028015	MSTRG.5958	ENSONIG00000028015	-4.54598	0.0272369	-6.12643	0.0131508	FALSE	FALSE	0	DOWN	NA
MSTRG.6108|ENSONIG00000039841	MSTRG.6108	ENSONIG00000039841	3.91688	0.0101861	-4.30979	0.00276268	TRUE	FALSE	1	DIFF	NA
MSTRG.6301|ENSONIG00000000941	MSTRG.6301	ENSONIG00000000941	-2.30892	0.00475665	-2.04026	0.00430637	FALSE	FALSE	0	DOWN	six2
MSTRG.6367|ENSONIG00000000737	MSTRG.6367	ENSONIG00000000737	0.995259	0.0127463	2.69639	0.00166539	TRUE	TRUE	2	UP	p4ha1b
MSTRG.6394|ENSONIG00000000530	MSTRG.6394	ENSONIG00000000530	-1.54111	0.0429912	-1.43142	0.0402291	FALSE	FALSE	0	DOWN	hmx2
MSTRG.6421|ENSONIG00000000409	MSTRG.6421	ENSONIG00000000409	-1.7436	0.00250526	-1.2194	0.00246221	FALSE	FALSE	0	DOWN	NA
MSTRG.6481|ENSONIG00000018504	MSTRG.6481	ENSONIG00000018504	4.35064	1.08187e-06	4.35923	0.0101431	TRUE	TRUE	2	UP	NA
MSTRG.6484|ENSONIG00000018498	MSTRG.6484	ENSONIG00000018498	0.942692	0.0413612	1.6157	0.0339141	TRUE	TRUE	2	UP	hif1an
MSTRG.6591|ENSONIG00000036003	MSTRG.6591	ENSONIG00000036003	1.51374	0.0226139	2.74749	0.0070766	TRUE	TRUE	2	UP	NA
MSTRG.710|ENSONIG00000030154	MSTRG.710	ENSONIG00000030154	0.700616	0.00243918	1.3826	0.00142759	TRUE	TRUE	2	UP	NA
MSTRG.7132|ENSONIG00000038064	MSTRG.7132	ENSONIG00000038064	-4.23449	5.10845e-07	-1.57782	0.00866231	FALSE	FALSE	0	DOWN	NA
MSTRG.7343|ENSONIG00000010828	MSTRG.7343	ENSONIG00000010828	-1.97854	0.0129161	-2.78011	0.0114591	FALSE	FALSE	0	DOWN	tekt1
MSTRG.7462|ENSONIG00000016672	MSTRG.7462	ENSONIG00000016672	0.885244	3.03443e-06	1.5048	0.0240141	TRUE	TRUE	2	UP	tagln
MSTRG.7550|ENSONIG00000005630	MSTRG.7550	ENSONIG00000005630	-4.68436	0.04475	-5.56903	2.93139e-05	FALSE	FALSE	0	DOWN	sphkap
MSTRG.763|ENSONIG00000005755	MSTRG.763	ENSONIG00000005755	0.732547	0.00279898	0.604494	0.0255743	TRUE	TRUE	2	UP	nedd4a
MSTRG.7821|ENSONIG00000038337	MSTRG.7821	ENSONIG00000038337	-0.871574	0.0204231	-1.27969	0.0311599	FALSE	FALSE	0	DOWN	NA
MSTRG.809|ENSONIG00000005638	MSTRG.809	ENSONIG00000005638	3.19976	0.000268246	1.28278	0.0308161	TRUE	TRUE	2	UP	foxf1
MSTRG.8231|ENSONIG00000016862	MSTRG.8231	ENSONIG00000016862	0.76713	0.00590041	0.68798	0.00948721	TRUE	TRUE	2	UP	ilk
MSTRG.824|ENSONIG00000005585	MSTRG.824	ENSONIG00000005585	-4.40051	0.0106099	-4.06559	0.00115236	FALSE	FALSE	0	DOWN	syt9a
MSTRG.8243|ENSONIG00000032511	MSTRG.8243	ENSONIG00000032511	-4.58292	0.00222895	-3.7405	0.0349424	FALSE	FALSE	0	DOWN	NA
MSTRG.8322|ENSONIG00000033095	MSTRG.8322	ENSONIG00000033095	1.13031	0.000460423	1.69285	0.0383283	TRUE	TRUE	2	UP	slc25a15a
MSTRG.8471|ENSONIG00000007780	MSTRG.8471	ENSONIG00000007780	0.657029	0.00069763	0.628901	0.0251096	TRUE	TRUE	2	UP	capn5a
MSTRG.8595|ENSONIG00000001231	MSTRG.8595	ENSONIG00000001231	-3.22821	0.000531001	-2.88788	0.0139509	FALSE	FALSE	0	DOWN	zgc:162698
MSTRG.8823|ENSONIG00000000958	MSTRG.8823	ENSONIG00000000958	-2.64117	0.014807	-1.7418	0.0297643	FALSE	FALSE	0	DOWN	bmp2b
MSTRG.8839|ENSONIG00000028742	MSTRG.8839	ENSONIG00000028742	-1.68402	3.06711e-08	-1.64692	0.00300183	FALSE	FALSE	0	DOWN	NA
MSTRG.9091|ENSONIG00000027727	MSTRG.9091	ENSONIG00000027727	-3.91232	0.00234073	-1.90659	0.0276807	FALSE	FALSE	0	DOWN	NA
MSTRG.9130|ENSONIG00000013293	MSTRG.9130	ENSONIG00000013293	-4.2962	3.60524e-06	-1.55644	0.0455701	FALSE	FALSE	0	DOWN	armc2
MSTRG.9556|ENSONIG00000030951	MSTRG.9556	ENSONIG00000030951	-2.88834	3.0219e-07	-1.8567	0.0473817	FALSE	FALSE	0	DOWN	NA
MSTRG.9590|ENSONIG00000040677	MSTRG.9590	ENSONIG00000040677	-6.98946	6.3729e-11	5.55786	0.0344355	FALSE	TRUE	1	DIFF	NA

### Sheet: cov_Ref_genes_selection
X1	ensembl	baseMeanLT	log2FoldChangeLT	covLT				X1	ensembl	baseMeanLM	log2FoldChangeLM	covLM				X1	ensembl	cov	external_gene_name
MSTRG.11137|ENSONIG00000016172	ENSONIG00000016172	3652.03	0.0359587	1.34954	itm2bb			MSTRG.1571|ENSONIG00000012790	ENSONIG00000012790	779.726	-0.00160453	1.26134	flot2a			MSTRG.1571|ENSONIG00000012790	ENSONIG00000012790	3.13066	flot2a
MSTRG.10619|ENSONIG00000008666	ENSONIG00000008666	180.859	0.011189	1.57395	SP3			MSTRG.90|ENSONIG00000006935	ENSONIG00000006935	340.145	0.0101168	1.34979	atp6v0d1			MSTRG.28460|ENSONIG00000019088	ENSONIG00000019088	3.55529	os9
MSTRG.854|ENSONIG00000005493	ENSONIG00000005493	235.292	0.0230817	1.58811	vps26a			MSTRG.28460|ENSONIG00000019088	ENSONIG00000019088	224.955	-0.0114765	1.42835	os9			MSTRG.10619|ENSONIG00000008666	ENSONIG00000008666	3.84298	SP3
MSTRG.16224|ENSONIG00000005347	ENSONIG00000005347	1402.28	0.0238728	1.86807	zgc:153681			MSTRG.18024|ENSONIG00000001760	ENSONIG00000001760	449.821	-0.0366202	1.6794	prkar2aa			MSTRG.854|ENSONIG00000005493	ENSONIG00000005493	3.90292	vps26a
MSTRG.1571|ENSONIG00000012790	ENSONIG00000012790	722.118	0.0461122	1.86932	flot2a			MSTRG.21257|ENSONIG00000002841	ENSONIG00000002841	300.675	0.0112144	1.69724	pak2b			MSTRG.21257|ENSONIG00000002841	ENSONIG00000002841	4.08429	pak2b
MSTRG.17783|ENSONIG00000012005	ENSONIG00000012005	190.592	-0.02645	1.9337	fam3a			MSTRG.11673|ENSONIG00000016846	ENSONIG00000016846	90.8413	0.0168561	1.86701	pphln1			MSTRG.16224|ENSONIG00000005347	ENSONIG00000005347	4.22817	zgc:153681
MSTRG.5208|ENSONIG00000014956	ENSONIG00000014956	569.181	0.0464831	1.97257	nipbla			MSTRG.3753|ENSONIG00000013113	ENSONIG00000013113	64.7382	0.029663	1.88542	znf574			MSTRG.11673|ENSONIG00000016846	ENSONIG00000016846	4.31393	pphln1
MSTRG.28460|ENSONIG00000019088	ENSONIG00000019088	362.234	0.0322895	2.12694	os9			MSTRG.7498|ENSONIG00000007986	ENSONIG00000007986	259.137	0.0173644	1.95718	blmh			MSTRG.18024|ENSONIG00000001760	ENSONIG00000001760	4.42489	prkar2aa
MSTRG.35697|ENSONIG00000014503	ENSONIG00000014503	210.103	0.00757945	2.14204	nup58			MSTRG.34443|ENSONIG00000019834	ENSONIG00000019834	246.134	-0.000141645	2.11691	ccz1			MSTRG.35697|ENSONIG00000014503	ENSONIG00000014503	4.55413	nup58
MSTRG.21134|ENSONIG00000004608	ENSONIG00000004608	622.875	0.0154583	2.22615	thop1			MSTRG.15246|ENSONIG00000000684	ENSONIG00000000684	101.799	0.0482467	2.12146	shprh			MSTRG.7498|ENSONIG00000007986	ENSONIG00000007986	4.59371	blmh
MSTRG.28247|ENSONIG00000014297	ENSONIG00000014297	246.591	0.000174571	2.32176	park7			MSTRG.7047|ENSONIG00000009144	ENSONIG00000009144	532.647	-0.0374022	2.17125	atp6v1ba			MSTRG.17783|ENSONIG00000012005	ENSONIG00000012005	4.61981	fam3a
MSTRG.4853|ENSONIG00000010646	ENSONIG00000010646	516.947	0.0117634	2.33535	dbnlb			MSTRG.10619|ENSONIG00000008666	ENSONIG00000008666	208.061	0.0468071	2.26903	SP3			MSTRG.11137|ENSONIG00000016172	ENSONIG00000016172	4.802	itm2bb
MSTRG.21257|ENSONIG00000002841	ENSONIG00000002841	415.824	0.0407631	2.38705	pak2b			MSTRG.14173|ENSONIG00000014027	ENSONIG00000014027	228.932	-0.0409551	2.3037	klhl18			MSTRG.27229|ENSONIG00000009532	ENSONIG00000009532	4.9068	crlf3
MSTRG.27229|ENSONIG00000009532	ENSONIG00000009532	200.187	-0.0135954	2.44594	crlf3			MSTRG.854|ENSONIG00000005493	ENSONIG00000005493	222.345	0.0292816	2.31481	vps26a			MSTRG.15246|ENSONIG00000000684	ENSONIG00000000684	4.91622	shprh
MSTRG.11673|ENSONIG00000016846	ENSONIG00000016846	113.731	-0.0353555	2.44692	pphln1			MSTRG.16224|ENSONIG00000005347	ENSONIG00000005347	423.049	-0.0275843	2.3601	zgc:153681			MSTRG.5208|ENSONIG00000014956	ENSONIG00000014956	4.99277	nipbla
MSTRG.34149|ENSONIG00000011587	ENSONIG00000011587	165.568	0.0364351	2.45728	spop			MSTRG.35697|ENSONIG00000014503	ENSONIG00000014503	161.683	-0.0263219	2.41209	nup58			MSTRG.21134|ENSONIG00000004608	ENSONIG00000004608	5.00752	thop1
MSTRG.9842|ENSONIG00000012689	ENSONIG00000012689	312.533	-0.0358319	2.55221	dazap1			MSTRG.27229|ENSONIG00000009532	ENSONIG00000009532	167.259	-0.026498	2.46085	crlf3			MSTRG.34149|ENSONIG00000011587	ENSONIG00000011587	5.16009	spop
MSTRG.29022|ENSONIG00000003232	ENSONIG00000003232	249.976	0.0412177	2.58163	fam120a			MSTRG.8409|ENSONIG00000005874	ENSONIG00000005874	118.339	0.0358248	2.48392	sbds			MSTRG.34443|ENSONIG00000019834	ENSONIG00000019834	5.18152	ccz1
MSTRG.19350|ENSONIG00000002456	ENSONIG00000002456	210.207	0.00502644	2.61489	fam91a1			MSTRG.26744|ENSONIG00000005316	ENSONIG00000005316	814.433	-0.0497711	2.50212	cyth1a			MSTRG.8409|ENSONIG00000005874	ENSONIG00000005874	5.24618	sbds
MSTRG.7498|ENSONIG00000007986	ENSONIG00000007986	285.623	-0.0165597	2.63653	blmh			MSTRG.2796|ENSONIG00000016505	ENSONIG00000016505	61.4468	0.0304857	2.53741	cnot10			MSTRG.14173|ENSONIG00000014027	ENSONIG00000014027	5.26146	klhl18
MSTRG.18024|ENSONIG00000001760	ENSONIG00000001760	563.49	0.00206962	2.74549	prkar2aa			MSTRG.33014|ENSONIG00000015230	ENSONIG00000015230	174.21	-0.0341122	2.63988	tspan3a			MSTRG.3753|ENSONIG00000013113	ENSONIG00000013113	5.30276	znf574
MSTRG.8409|ENSONIG00000005874	ENSONIG00000005874	159.861	-0.0456159	2.76226	sbds			MSTRG.17783|ENSONIG00000012005	ENSONIG00000012005	217.641	-0.0484639	2.68611	fam3a			MSTRG.29022|ENSONIG00000003232	ENSONIG00000003232	5.42436	fam120a
MSTRG.15246|ENSONIG00000000684	ENSONIG00000000684	139.123	0.0130963	2.79476	shprh			MSTRG.34149|ENSONIG00000011587	ENSONIG00000011587	168.692	-0.0439518	2.7028	spop			MSTRG.2796|ENSONIG00000016505	ENSONIG00000016505	5.45097	cnot10
MSTRG.2796|ENSONIG00000016505	ENSONIG00000016505	75.8073	-0.0408917	2.91356	cnot10			MSTRG.21134|ENSONIG00000004608	ENSONIG00000004608	482.322	0.0197794	2.78137	thop1			MSTRG.4853|ENSONIG00000010646	ENSONIG00000010646	5.76335	dbnlb
MSTRG.31693|ENSONIG00000037252	ENSONIG00000037252	91.1624	0.00292856	2.92201	rabepk			MSTRG.14895|ENSONIG00000020121	ENSONIG00000020121	91.52	-0.0396755	2.82602	dhrs7			MSTRG.26744|ENSONIG00000005316	ENSONIG00000005316	5.78075	cyth1a
MSTRG.14173|ENSONIG00000014027	ENSONIG00000014027	203.925	-0.0311446	2.95777	klhl18			MSTRG.29022|ENSONIG00000003232	ENSONIG00000003232	121.145	0.0201467	2.84273	fam120a			MSTRG.28247|ENSONIG00000014297	ENSONIG00000014297	5.85532	park7
MSTRG.34443|ENSONIG00000019834	ENSONIG00000019834	215.199	0.0457801	3.06461	ccz1			MSTRG.5208|ENSONIG00000014956	ENSONIG00000014956	667.794	-0.0404344	3.0202	nipbla			MSTRG.19350|ENSONIG00000002456	ENSONIG00000002456	5.86247	fam91a1
MSTRG.26744|ENSONIG00000005316	ENSONIG00000005316	1059.88	-0.0464355	3.27863	cyth1a			MSTRG.19350|ENSONIG00000002456	ENSONIG00000002456	178.639	-0.0310067	3.24758	fam91a1			MSTRG.90|ENSONIG00000006935	ENSONIG00000006935	5.95124	atp6v0d1
MSTRG.14895|ENSONIG00000020121	ENSONIG00000020121	173.261	0.0491722	3.31747	dhrs7			MSTRG.31693|ENSONIG00000037252	ENSONIG00000037252	50.168	-0.0458855	3.28251	rabepk			MSTRG.33014|ENSONIG00000015230	ENSONIG00000015230	6.14005	tspan3a
MSTRG.3753|ENSONIG00000013113	ENSONIG00000013113	106.252	0.0146484	3.41734	znf574			MSTRG.4853|ENSONIG00000010646	ENSONIG00000010646	353.167	-0.023778	3.428	dbnlb			MSTRG.14895|ENSONIG00000020121	ENSONIG00000020121	6.1435	dhrs7
MSTRG.33014|ENSONIG00000015230	ENSONIG00000015230	366.975	-0.025436	3.50017	tspan3a			MSTRG.11137|ENSONIG00000016172	ENSONIG00000016172	3673.05	0.0338083	3.45246	itm2bb			MSTRG.7047|ENSONIG00000009144	ENSONIG00000009144	6.1558	atp6v1ba
MSTRG.7047|ENSONIG00000009144	ENSONIG00000009144	606.725	0.0324484	3.98455	atp6v1ba			MSTRG.28247|ENSONIG00000014297	ENSONIG00000014297	144.644	-0.0396749	3.53356	park7			MSTRG.9842|ENSONIG00000012689	ENSONIG00000012689	6.20114	dazap1
MSTRG.90|ENSONIG00000006935	ENSONIG00000006935	396.998	-0.0481853	4.60145	atp6v0d1			MSTRG.9842|ENSONIG00000012689	ENSONIG00000012689	406.42	0.0358626	3.64893	dazap1			MSTRG.31693|ENSONIG00000037252	ENSONIG00000037252	6.20451	rabepk
