## Supplementary File 3 for "Parallel molecular mechanisms underlie convergent evolution of the exaggerated snout phenotype in East African cichlids"

### Sheet: Table S1
	qPCR Primer sequences and information.
	Symbol	Gene Description	Primer Sequence (5’- 3’)	Product Size (bp)	Efficiency (E %)	R2 *	Melting Temperature (°C)
	ap4	Activating Enhancer Binding Protein 4	F_CCACGAAGCAAGTCTGCAAAGA	92	98.4	0.993	85.9 ± 0.3
			R_CGGTTCAAGAATGGGCTGTGG
	adprhl1	ADP-ribosylhydrolase like 1	F_ CACAGCAGAAGCACTTGTAACAGA	78	97.8	0.997	86.5 ± 0.3
			R_ GCTTCAACGTAGAGACGCACC
	bmp2b	bone morphogenetic protein 2b	F_ CCATAGCACCAAACGACCCA	115	96.3	0.996	78.56 ± 0.1
			R_ GCCTCCATAGACTCTTCATGGTGA
	dusp22b	dual specificity phosphatase 22b	F_ GTCCCGTAGTGTCACGCTG	177	103	0.998	78 ± 0.1
			R_ CGTAGCCACTCTCTGAACTGTTCA
	fgf22	fibroblast growth factor 22	F_ CGCTGACAGCTTGATGGAAATCC	124	106	0.997	82.5 ± 0.2
			R_ GTTGTACTTCACCGATCCAAAGAGC
	flot2a	flotillin 2a	F_ CATCGCTACTGTGAAGAGACCTGC	88	97	0.999	77.6 ± 0.1
			R_ TGTCAGCACCTTCTTTATCTTCTGGC
	foxa2	forkhead box A2	F_ GCAGGGATGACGGCAATGAG	112	97	0.998	80 ± 0.2
			R_ GGCTCATGGCGTTCATGTTTGAG
	foxd3	Forkhead Box Protein D3	F_AGACGTGAGATGACCCTGTCTG	128	94.5	0.998	80.3 ± 0.2
			R_ACCCTCTCCATGCCCTCCT
	foxp1b	Forkhead box protein P1-B	F_GGGGCTGTGTGGACAGTGG	126	89.5	0.996	85.4 ± 0.2
			R_GGCAGCAGAGAGGGTCGG
	heb / tcf12	transcription Factor 12	F_CCCCCTCCTCCCCAAATTATGAG	110	91.3	0.993	82.1 ± 0.2
			R_GCCCACTGCGTGGTTCC
	hmx2	H6 family homeobox 2	F_ GTTTAGGTCCCGCTAAAGGACTTCT	110	96.5	0.999	86.03 ± 0.2
			R_ GGTCTCTCCTGCTCCTCCT
	irf9	Interferon Regulatory Factor 9	F_CCACCTTCATTCAGACGGACTCG	148	88.8	0.999	89.6 ± 0.3
			R_CCCTGAATCTGACGTTTGAGCACC
	lyve1a	lymphatic vessel endothelial hyaluronic receptor 1a	F_ CGTTGCTCTCAGAAGTCAGACGT	124	94.6	0.998	76.7 ± 0.2
			R_ CCCACTTCTATCCTCTCATCTTCCTC
	mef2a	Myocyte Enhancer Factor 2A	F_CATGGGGCGAAAGAAGATACAGATCA	153	93.8	0.998	88.9 ± 0.3
			R_GAGCTGTTGAAAATGATGAGGGCG
	nup58	nucleoporin 58	F_ CGATTGGTGTTGACACCGTGC	93	91.2	0.999	83.1 ± 0.2
			R_ CAGGAGCACTGGTTGCGG
	pak2b	p21 protein (Cdc42/Rac)-activated kinase 2b	F_ CGACCAGAAATCTCACCGCCT	85	90.3	0.998	78 ± 0.3
			R_ GCATACCCGTGAACTCCCCTG
	pphln1	periphilin 1	F_ ACCTTCAAGGAGGGAGGACTATCC	100	93.5	0.997	79.54 ± 0.3
			R_ GCTATGAGGAGGGGGTGCA
	prodha	proline dehydrogenase (oxidase) 1a	F_ CAGATCAGCTTCCCACTAGGC	151	92.3	0.999	80.19 ± 0.3
			R_ ACAGCAGGCTCCTCTCTCTC
	rac1	Rac family small GTPase 1, like	F_ GCAGTTCTGTGCCCACCA	79	107	0.998	83.01 ± 0.1
			R_ CGACTGTATTTGCTGCTCCCC
	rreb1a	ras responsive element binding protein 1a	F_ CACCGCCCTCAGGTGTGA		95.4	0.998	83.1 ± 0.1
			R_ GAGGAGCTTATGAACCCCCG
	six2a	SIX homeobox 2a	F_ ACCGACGGCAGAGAGATCG	84	97	0.998	83.03 ± 0.3
			R_ TCAATGGGTTGTGACTGTTGCC
	sp1	sp1 transcription factor	F_ CATAAGAGGACACACACAGGTGAGA	129	97.5	0.997	84.4 ± 0.2
			R_ GCTGGTAACAGTTGGCGGT
	sp3a	sp3 transcription factor	F_ CACCTGCGAGCACACCTG	130	102	0.997	85.09 ± 0.1
			R_ TCTTCTCTCCTGTGTGTGTTCTCCT
	ugdh	UDP-glucose 6-dehydrogenase	F_ GCTGTTCATCTATGACCCCAAAGTC	105	107	0.997	83.1 ± 0.2
			R_ GTCACCAACTCAGACACTCTCTCTG
	vps26a	VPS26, retromer complex component A	F_ GCCCTAGTTCAGTGACAGACTGG	88	111	0.998	88.1 ± 0.3
			R_ CCTCCCAGGAAACTCATCTCGG
	(*) R2, correlation coefficient of the slope of the standard curve.
